# Cellf-Deception: Human microglia clone 3 (HMC3) cells exhibit more astrocyte-like than microglia-like gene expression

**DOI:** 10.1101/2025.08.04.665415

**Authors:** K. K. Rahm, B. S. Kinghorn, M. J. Moody, B. C. Stone, K. C. Strong, B. S. Kim, D. V. Hansen, M. H. Bailey

**Author notes:** First author (K. K. Rahm). Senior author.

## Abstract

Recent advances in Alzheimer’s research suggest that the brain’s immune system plays a critical role in the development and progression of this devastating disease. Microglial cells are vital as immune cells in the brain’s defense system. Human Microglia Clone 3 (HMC3) is a cell line developed as a promising experimental model to understand the role of microglial cells in human diseases including Alzheimer’s and other neurodegenerative diseases. The frequency of HMC3 cell usage has increased in recent years, with the idea that this cell line could serve as a convenient model for human microglial cell functions. Here, we utilize gene-pair ratios from pseudo-bulk and scRNAseq expression data to create predictive models of cell-type origins. Our model reveals that the HMC3 cell line represents various cells, with the highest cell similarity score relating to astrocytes, not microglia. These findings suggest that the HMC3 cell line is not a reliable human microglia model and that extreme caution should be taken when interpreting the results of studies using the HMC3 cell line.
