## Supplementary Tables for "Cellf-Deception: Human microglia clone 3 (HMC3) cells exhibit more astrocyte-like than microglia-like gene expression"

### Sheet: Supplementary Table 1
Database	Source	Training	Author	Number of samples	Number of missing genes	Number of genes	>90% samples w/non-zero	>80% samples w/non-zero	Code name	Year	Paper	DOI	PUBMED ID	LIST of Cell types	RNA data type
GSE125050	Tissue	Train	Srinivasan et al.	113	135	30589	13463	16968	dfHansen	2020	Alzheimer’s Patient Microglia Exhibit Enhanced Aging and Unique Transcriptional Activation.	https://doi.org/10.1016/j.celrep.2020.107843	PMID: 32610143	Astrocyte,Endothelial,Microglia,Neuron	Sorted Bulk
GSE99074	Tissue	Train	Galatro et al.	65	5144	27802	27802	27802	dfGalFinal	2017	Transcriptomic analysis of purified human cortical microglia reveals age-associated changes	https://doi.org/10.1038/nn.4597	PMID: 28671693	Microglia	Sorted bulk
GSE73721	Tissue	Train	Zhang et al.	14	0	23223	23223	23223	dfPrimaryBrain	2016	Purification and Characterization of Progenitor and Mature Human Astrocytes Reveals Transcriptional and Functional Differences with Mouse	https://doi.org/10.1016/j.neuron.2015.11.013	PMID: 26687838	Astrocyte,Microglia,Neuron	Selected Bulk
id phs001373.v1.p1.	Tissue	Train	Gosselin et al.	59	0	24813	13706	14806	dfGoss	2017	An environment-dependent transcriptional network specifies human microglia identity.	https://doi.org/10.1126/science.aal3222	PMID: 28546318	Microglia,Monocyte	Selected Bulk
GSE253820	Tissue	Train	Verdera et al.	7	0	59653	18798	21010	dfVerd	2025	AAV vectors trigger DNA damage response-dependent pro-inflammatory signalling in human iPSC-derived CNS models and mouse brain.	https://doi.org/10.1038/s41467-025-58778-3	PMID: 40251179	Astrocyte,Neuron	Bulk and single cell?
Depmap (full)	Cell line	Train	Tsherniak et al.	1673	22	19193	12843	14057	depmap	2017	Defining a Cancer Dependency Map	doi.org/10.25452/figshare.plus.27993248.v1	PMID: 28753430	Adrenal Gland, Ampulla of Vater, B lymphoblast, Biliary Tract, Bladder/Urinary Tract, Bone, Bowel, Breast, Cervix, CNS/Brain, Embryonal, Esophagus/Stomach, Eye, Fibroblast, Hair, Head and Neck, Kidney, Liver, Lung, Lymphoid, Muscle, Myeloid, Normal, Other, Ovary/Fallopian Tube, Pancreas, Peripheral Nervous System, Pleura, Prostate, Skin, Soft Tissue, Testis, Thyroid, Uterus, Vulva/Vagina	Bulk
Depmap (subset)	Cell line	Train	Tsherniak et al.	174	22	8701*	8701	8701	depmap	2017	Defining a Cancer Dependency Map	doi.org/10.25452/figshare.plus.27993248.v1	PMID: 28753430	Brain/CNS,Myeloid	Bulk
GSE186207	Cell line	Test	Gupta et al.	4	-	-	-	-	dfGupta	2024	Atypical cellular responses mediated by intracellular constitutive active TrkB (NTRK2) kinase domains and a solely intracellular NTRK2-fusion oncogene.	https://doi.org/10.1038/s41417-024-00809-0	PMID: 39039193	U87MG	Bulk
PRJNA544731	Tissue	Test	Schirmer	9	-	-	-	-	dfRow	2019	Neuronal vulnerability and multilineage diversity in multiple sclerosis	https://doi.org/10.1038/s41586-019-1404-z	PMID: 31316211	Astrocytes	Single-nucleus
GSE124335	Tissue	Test	Masuda	7	-	-	-	-	dfSagar	2019	Spatial and Temporal Heterogeneity of Mouse and Human Microglia at Single-Cell Resolution	https://doi.org/10.1038/s41586-019-0924-x	PMID: 30760929	Microglia	Single-cell
GSE181153	Cell line	Test	Quiroga et al.	12	-	-	-	-	hmc3df	2022	Synthetic amyloid beta does not induce a robust transcriptional response in innate immune cell culture systems	https://doi.org/10.1186/s12974-022-02459-1	PMID: 35459147	iMGL, HMC3	Bulk
GSE275256	Cell line	Test	Armanville et al.	3	-	-	-	-	dfArman	2025	Chemically Induced Senescence Prompts Functional Changes in Human Microglia-Like Cells	https://doi.org/10.1155/jimr/3214633	PMID: 40041406	HMC3	Bulk
GSE155408	Cell line	Test	Baek et al. & Baek et al.	3	-	-	-	-	dfChai	2021	The BET inhibitor attenuates the inflammatory response and cell migration in human microglial HMC3 cell line & Analysis of differentially expressed long non-coding RNAs in LPS-induced human HMC3 microglial cells	https://doi.org/10.1038/s41598-021-87828-1 & https://doi.org/10.1186/s12864-022-09083-6	PMID: 33893325 and PMID: 36575377	HMC3	Bulk
GSE89189	Tissue & Cell line	Test	Abud et al.	20	-	-	-	-	dfAbud	2017	iPSC-Derived Human Microglia-like Cells to Study Neurological Diseases	https://doi.org/10.1016/j.neuron.2017.03.042	PMID: 28426964	iMGL, Microglia, Monocyte,	Bulk
* This number is restricted to the genes from the primary cell classifier

### Sheet: Supplementary Table 2
Training the Primary tissue classifier			Testing the Primary tissue classifier
Reference			Reference
Prediction Astrocyte Endothelial Microglia Monocyte Neuron			Prediction Astrocyte Endothelial Microglia Monocyte Neuron
Astrocyte 20 0 0 0 0			Astrocyte 11 0 0 0 0
Endothelial 0 14 1 0 0			Endothelial 1 13 0 0 0
Microglia 0 0 85 0 0			Microglia 0 0 54 0 1
Monocyte 0 0 0 9 0			Monocyte 0 0 0 4 0
Neuron 0 0 0 0 25			Neuron 0 0 0 0 20
Overall Statistics			Overall Statistics									t
Accuracy : 0.9935			Accuracy : 0.9808
95% CI : (0.9644, 0.9998)			95% CI : (0.9323, 0.9977)
No Information Rate : 0.5584			No Information Rate : 0.5192
P-Value [Acc > NIR] : < 2.2e-16			P-Value [Acc > NIR] : < 2.2e-16
Kappa : 0.9898			Kappa : 0.9707
Mcnemar's Test P-Value : NA			Mcnemar's Test P-Value : NA
Statistics by Class:			Statistics by Class:
Class: Astrocyte Class: Endothelial Class: Microglia			Class: Astrocyte Class: Endothelial Class: Microglia
Sensitivity 1.0000 1.00000 0.9884			Sensitivity 0.9167 1.0000 1.0000
Specificity 1.0000 0.99286 1.0000			Specificity 1.0000 0.9890 0.9800
Pos Pred Value 1.0000 0.93333 1.0000			Pos Pred Value 1.0000 0.9286 0.9818
Neg Pred Value 1.0000 1.00000 0.9855			Neg Pred Value 0.9892 1.0000 1.0000
Precision 1.0000 0.93333 1.0000			Precision 1.0000 0.9286 0.9818
Recall 1.0000 1.00000 0.9884			Recall 0.9167 1.0000 1.0000
F1 1.0000 0.96552 0.9942			F1 0.9565 0.9630 0.9908
Prevalence 0.1299 0.09091 0.5584			Prevalence 0.1154 0.1250 0.5192
Detection Rate 0.1299 0.09091 0.5519			Detection Rate 0.1058 0.1250 0.5192
Detection Prevalence 0.1299 0.09740 0.5519			Detection Prevalence 0.1058 0.1346 0.5288
Balanced Accuracy 1.0000 0.99643 0.9942			Balanced Accuracy 0.9583 0.9945 0.9900
Class: Monocyte Class: Neuron			Class: Monocyte Class: Neuron
Sensitivity 1.00000 1.0000			Sensitivity 1.00000 0.9524
Specificity 1.00000 1.0000			Specificity 1.00000 1.0000
Pos Pred Value 1.00000 1.0000			Pos Pred Value 1.00000 1.0000
Neg Pred Value 1.00000 1.0000			Neg Pred Value 1.00000 0.9881
Precision 1.00000 1.0000			Precision 1.00000 1.0000
Recall 1.00000 1.0000			Recall 1.00000 0.9524
F1 1.00000 1.0000			F1 1.00000 0.9756
Prevalence 0.05844 0.1623			Prevalence 0.03846 0.2019
Detection Rate 0.05844 0.1623			Detection Rate 0.03846 0.1923
Detection Prevalence 0.05844 0.1623			Detection Prevalence 0.03846 0.1923
Balanced Accuracy 1.00000 1.0000			Balanced Accuracy 1.00000 0.9762

### Sheet: Supplementary Table 3
Training Cell-type classifier			Testing Cell-type classifier
Reference			Reference
Prediction CNS/Brain Myeloid			Prediction CNS/Brain Myeloid
CNS/Brain 56 0			CNS/Brain 44 2
Myeloid 0 48			Myeloid 0 24
Accuracy : 1			Accuracy : 0.9714
95% CI : (0.9652, 1)			95% CI : (0.9006, 0.9965)
No Information Rate : 0.5385			No Information Rate : 0.6286
P-Value [Acc > NIR] : < 2.2e-16			P-Value [Acc > NIR] : 6.793e-12
Kappa : 1			Kappa : 0.9378
Mcnemar's Test P-Value : NA			Mcnemar's Test P-Value : 0.4795
Sensitivity : 1.0000			Sensitivity : 1.0000
Specificity : 1.0000			Specificity : 0.9231
Pos Pred Value : 1.0000			Pos Pred Value : 0.9565
Neg Pred Value : 1.0000			Neg Pred Value : 1.0000
Precision : 1.0000			Precision : 0.9565
Recall : 1.0000			Recall : 1.0000
F1 : 1.0000			F1 : 0.9778
Prevalence : 0.5385			Prevalence : 0.6286
Detection Rate : 0.5385			Detection Rate : 0.6286
Detection Prevalence : 0.5385			Detection Prevalence : 0.6571
Balanced Accuracy : 1.0000			Balanced Accuracy : 0.9615
